# Emerging transient dynamics at finite observation scales

**DOI:** 10.1101/2023.12.27.573307

**Authors:** Sergio Cobo-López, Lucas J. Carbajal, Matthew Witt, Forest L. Rohwer, Antoni Luque

**Affiliations:** Viral Information Institute, San Diego State University, San Diego, CA 92182, USA; Department of Biology, San Diego State University, San Diego, CA 92182, USA; Department d’Enginyeria Química, Universitat Rovira i Virgili, Tarragona, Catalonia, Spain; Department of Biology, University of Miami, Miami, FL 33146, USA; Department of Physics, San Diego State University, San Diego, CA 92182, USA; Holland Artificial Intelligence, San Diego, CA, USA; Department of Physics, University of Miami, Miami, FL 33146, USA; Department of Chemical, Environmental and Materials Engineering, University of Miami, Miami, FL 33146, USA

**Keywords:** Transient dynamics, dynamic regimes, dominant processes, observation timescale, Boolean dynamics, predator-prey systems, bacteriophages

## Abstract

Biogeochemical, ecological, and astronomical systems are transient. Yet, predicting dynamical shifts remains challenging because of inferential uncertainties in datasets and the limitations of asymptotic-dependent theories. To address this problem, we developed a theoretical framework that builds on the finite nature of observations. This framework assesses the relative importance of processes, defined as the mechanisms that contribute to the rate of change of the system’s dynamic variables; this allows prediction of switching thresholds, that is, the values of the dynamic variables at which a process becomes relevant or irrelevant, switching the dynamics into a new dynamic regime. The framework predicts that the number of possible observable dynamic regimes increases exponentially with the number of processes. Yet observers are expected to experience only a subset of those dynamic regimes, determined by which processes remain relevant throughout the observation. The framework was tested on a case study of a classic predator-prey system comprising four processes parameterized for bacteria (prey) and lytic bacteriophages (predator). The analysis recovered the sixteen dynamic regimes predicted by the framework, including two non-trivial quasi-equilibrium dynamics. The classical quasi-equilibrium solution, with all processes being relevant, was observed in only about one in ten simulated trajectories that covered the observational window. An adaptive Boolean model, using only relevant observable processes, validated the framework’s accuracy by recovering the full model’s dynamics within the observer’s tolerance. The observational framework introduced here provides a strategy for identifying the processes and conditions that lead to significant switches in dynamic regimes. The framework complements asymptotic approaches to transient dynamics by focusing on the observer’s specific, finite context rather than the system’s asymptotic states. It can also guide experimental design to measure a process’s impact in a dynamical system and suggests actions to suppress it.

**AUTHOR SUMMARY:** Identifying the causes behind dynamic transitions in ecological, climatic, and biological systems remains a major challenge. This study introduces a mathematical framework based on the premise that observing significant switches in a system’s dynamics depends on the observer’s finite empirical scales, including finite observation time and perceptual resolution. By assessing the relative importance of underlying processes (the mechanisms driving changes in dynamic variables), our framework predicts the threshold values at which the dynamics switch into new observable dynamic regimes. These regime switches differ from classical tipping points: they do not necessarily change the system’s attractors, but they change which processes influence the dynamics an observer can detect.

We demonstrate its rigor and value in a predator-prey system (bacteria as prey, lytic bacteriophages as predators), recovering 16 predicted dynamic regimes, including two non-trivial quasi-equilibria. An adaptive Boolean model using only relevant processes validated the framework’s accuracy by recovering the full model’s dynamics. This observer-centric approach offers a practical tool for identifying the processes that dominate the observed dynamics of complex systems. It also anticipates when new processes will become relevant and how to mitigate the switch. The case study focuses on microbial ecology, but the computational approach applies to any physical or biological system.
