## Supplementary material for "Emerging transient dynamics at finite observation scales": parameter ranges covered

### Sheet: Descriptors
This tab provides the descriptions of the columns in the Table_values tab
Column	Description
reference	The reference in which the rest of columns obtain information from.
doi	The Digital Object Identifer of the reference.
source_of_data	How the information within the reference was collected. Listed below are the categories represented: + Isolate: Data came from isolates of phages/bacteria used within laboratory setting + Environment: Data came from phages/bacteria from environment sampling. + Isolate/Environment: Data comes from combination of research on isolated phages/bacteria as well as environmental sampling.
growth_rate_range	The numerical range values of the growth rate provided within source. If none were stated then 'N/A' was placed in column.
growth_rate_units	The units used when reporting the growth rate within source. If no rate was stated then 'N/A' was placed in column.
decay_rate_range	The numerical range values of the decay rate provided within source. If none were stated then 'N/A' was placed in column.
decay_rate_units	The units used when reporting the decay rate within source. If no rate was stated then 'N/A' was placed in column.
adsorption_rate_range	The numerical range values of the adsorption rate provided within source. If none were stated then 'N/A' was placed in column.
adsorption_rate_units	The units used when reporting the adsorption rate within source. If no rate was stated then 'N/A' was placed in column.
burst_size_range	The numerical range values of the burst size provided within source. If none were stated then 'N/A' was placed in column.
burst_size_units	The units used when reporting the burst size within source. If no rate was stated then 'N/A' was placed in column.
phage_abundance_range	The numerical range values of the phage abundance provided within source. If none were stated then 'N/A' was placed in column.
phage_abundance_units	The units used when reporting the phage abundance within source. If no rate was stated then 'N/A' was placed in column.
bacterial_abundance_range	The numerical range values of the bacterial abundance provided within source. If none were stated then 'N/A' was placed in column.
bacterial_abundance_units	The units used when reporting the bacterial abundance within source. If no rate was stated then 'N/A' was placed in column.
observational_time_range	The numerical range values of the greatest elapsed time observed within source. If none were stated then 'N/A' was placed in column.
observational_time_units	The units used when reporting the greatest elapsed time observed within source. If no rate was stated then 'N/A' was placed in column.

### Sheet: Table_values
reference	doi	source_of_data	growth_rate_range	growth_rate_units	decay_rate_range	decay_rate_units	adsorption_rate_range	adsorption_rate_units	burst_size_range	burst_size_units	phage_abundance_range	phage_abundance_units	bacterial_abundance_range	bacterial_abundance_units	observational_time_range	observatinal_time_units
Taddei F & De Paepe M (2006)	https://doi.org/10.1371/journal.pbio.0040193	Isolate	50-4288	1/hour	0.068-0.520	1/day	(9.0 *10^-11) - (3.7*10^-9)	1/min	50 - 3570	#particles release/cycle	N/A	N/A	N/A	N/A	0-60	days
Luque, A & Silveira, C.B. (2020)	https://doi.org/10.1128/mSystems.00353-20	Isolate/Environment	N/A	N/A	N/A	N/A	(7.2 *10^-10) - (1.2*10^-6)	ml/hour	N/A	N/A	(1.45 * 10^5) - (1.05*10^10)	phages/ml	(3.78 * 10^4 ) - (7.60 * 10^9)	cells/ml	N/A	N/A
Silveira, C.B., Luque, A. & Rohwer, F. (2021	https://doi.org/10.1111/1462-2920.15640	Environment	0.00076-0.169	1/day	N/A	N/A	N/A	N/A	N/A	N/A	(1.4 * 10^5) - (7.2 * 10^8)	VLP/ml	(1.1 * 10^4) - ( 1.4 * 10^8)	cells/ml	N/A	N/A
Suttle CA, & Chen F (1992)	https://doi.org/10.1128/aem.58.11.3721-3729.1992.	Environment	N/A	N/A	0.09 - 0.8	1/hour	N/A	N/A	N/A	N/A	N/A	N/A	N/A	N/A	N/A	N/A
Cheng et al (2007)	https://doi.org/10.3354/ame048013	Isolate	N/A	N/A	29.8 to 92.1%	% infectivity loss	N/A	N/A	N/A	N/A	N/A	N/A	N/A	N/A	N/A	N/A
Brum et al. (2016)	https://doi.org/10.1038/ismej.2015.125	Environment	N/A	N/A	N/A	N/A	N/A	N/A	~20-200	# Viral particles/ infected bacterium	~(0.2 * 10^7) - (1.10*10^7)	Viruses/ml	~ (0.19 * 10^6)-(0.95 * 10^6)	Bacteria/ml	3 - 23	months
Kannoly et al. (2023)	https://doi.org/10.1128/spectrum.02663-21	Isolate	N/A	N/A	N/A	N/A	N/A	N/A	2-4912	PFUs/cell	N/A	N/A	N/A	N/A	50-350	minutes
Anthenelli et al. (2020)	https://doi.org/10.1101/2020.04.08.028340	Environment	0.04	1/hour	0.17	1/hour	10^-8	ml/ ( bacteria * hour)	20	N/A	N/A	N/A	N/A	N/A	N/A	N/A
