## Supplementary material for "Emerging transient dynamics at finite observation scales": Simulation data for different scenarios: scenario_inputs.csv

scenario	folder	description	r_growth_per_hr	a_adsorption_ml_per_hr	c_burst_size_vlp	m_decay_per_hr	tobs_hr	bi_bacteria_per_ml	pi_phage_per_ml	reference_level	thresholdlevel	tipping_points_hr	tipping_points_burst_hr	tipping_points_predation_hr
1	scenario_1	E. coli-T4 experiment	0.9	3.0e-8	50	1.5e-3	14	1.0e3	1.0e4	0.10	1.0	1.73;8.39;10.58	1.73;10.58	8.39
2	scenario_2	Environmental UV-exposed marine-like case	3.2e-5	1.0e-10	225	0.10	260	6.7e7	1	0.10	1.0	10.79;24.73;99.49	24.73	10.79;99.49
3a	scenario_3_quasi_equilibrium	Environmental enriched coastal-like case (quasi-equilibrium)	0.1	3.0e-9	50	0.10	300	6.0e5	6.0e6	0.10	1.0
3b	scenario_3_transient	Environmental enriched coastal-like case (transient)	0.1	3.0e-9	50	0.10	300	2.65e3	4.93e4	0.10	1.0	76.66;91.69;170.12;176.48;254.91;269.91	91.69;176.48;269.91	76.66;170.12;254.91
4a	scenario_4_quasi_static	Laboratory with deep ocean-like case (quasi-static)	3.2e-5	3.0e-8	50	1.5e-3	13	1.0e3	1.0e4	0.10	1.0
4b	scenario_4_transient	Laboratory with deep ocean-like case (transient)	3.2e-5	3.0e-8	50	1.5e-3	13	8.5e5	3.0e3	0.10	1.0	3.49;11.46	11.46	3.49
